# Free Amino Acids Accelerate the Time-Dependent Inactivation of Rat Liver Nucleotide Pyrophosphatase / Phosphodiesterase Enpp3 elicited by EDTA

**DOI:** 10.1101/2024.06.27.601032

**Authors:** Ana Romero, Guadalupe Cumplido-Laso, Ascensión Fernández, Javier Moreno, José Canales, Rui Ferreira, Juan López-Gómez, João Meireles Ribeiro, María Jesús Costas, José Carlos Cameselle

## Abstract

Nucleotide-pyrophosphatases/phosphodiesterases (NPP/PDE) are membrane or secreted Zn^2+^-metallohydrolases of nucleoside-5’-monophosphate derivatives. They hydrolyze, for instance, ATP and 4-nitrophenyl-dTMP, and belong to the ecto-nucleotide pyrophosphatase/phosphodiesterase (ENPP) family that contains seven members (ENPP1-ENPP7). Earlier we had shown that an NPP/PDE activity solubilized and partially purified from rat liver membranes is inactivated by EDTA in a time-dependent fashion, an effect enhanced by glycine and blocked by the 4-nitrophenyl-dTMP. Here, we extended this observation to other free amino acids. Activity assays started after different incubation lengths with EDTA provided first-order, apparent inactivation constants (k_i(ap)_). With the exception of cysteine (a strong inhibitor) and histidine (itself evoking a time-dependent inactivation), free amino acids themselves did not affect activity but increased k_i(ap)_. The results are compatible with a conformational change of NPP/PDE evoked by interaction with free amino acids. The enzyme preparation was analyzed to identify what ENPP family members were present. First, the hydrolytic activity on 2’,3’-cGAMP was assayed because until very recently ENPP1 was the only mammalian enzyme known to display it. 2’,3’-cGAMP hydrolase activity was clearly detected, but mass spectrometry data obtained by LC-MS/MS gave evidence that only rat Enpp3, Enpp4 and Enpp5 were present with low abundance. This finding coincided in time with a recent publication claiming that mouse Enpp3 hydrolyzes 2’,3’-cGAMP, and that Enpp1 and Enpp3 account for all the 2’,3’-cGAMP hydrolase activity in mice. So, our results are confirmatory of Enpp3 activity towards 2’,3’-cGAMP. Finally, the effect of amino acids could be relevant to NPP/PDE actions dependent on protein-protein interactions, like the known insulin-related effects of ENPP1 and possibly ENPP3.
