## Supplemental Table S1 for "Free Amino Acids Accelerate the Time-Dependent Inactivation of Rat Liver Nucleotide Pyrophosphatase / Phosphodiesterase Enpp3 elicited by EDTA"

### Sheet: Legend
Supplemental Table S1
to
Free Amino Acids Accelerate the Time-Dependent Inactivation of Rat Liver Nucleotide Pyrophosphatase / Phosphodiesterase Enpp3 elicited by EDTA
by
Ana Romero, Guadalupe Cumplido-Laso, Ascensión Fernández, Javier Moreno, José Canales, Rui Ferreira, Juan López-Gómez, João Meireles Ribeiro, María Jesús Costas, José Carlos Cameselle
Table S1. Proteomic analysis by LC-MS/MS. List of proteins detected in RLNPP/PDE by LC-MS/MS.
The experiment is described in main manuscript Materials an Methods section
Sample treatment and analysis were performed in the Proteomic Unit (CAI Biological Techniques) of Complutense University of Madrid (Madrid, Spain), who provided this file.
The proteins shadowed in yellow are those shown in main manuscript Table 4.

### Sheet: Protein list
Protein ID	Entry Name	Length	Organism	Protein Description	Coverage	Top Peptide Probability	Total Peptides	Unique Peptides	Total Spectral Count	Unique Spectral Count	SAF	Indistinguishable Proteins
Q63342	M2GD_RAT	857	Rattus norvegicus	Dimethylglycine dehydrogenase, mitochondrial	77.36	0.999	61	7	412	41	0.480747
A0A0G2K9Y2	A0A0G2K9Y2_RAT	884	Rattus norvegicus	Dimethylglycine dehydrogenase	67.76	0.999	57	1	381	3	0.430995
A6I4V8	A6I4V8_RAT	805	Rattus norvegicus	Dimethylglycine dehydrogenase, isoform CRA_b	68.94	0.9225	51	1	350	2	0.434783
A6KQR3	A6KQR3_RAT	1663	Rattus norvegicus	Complement C3	40.59	0.999	62	0	261	0	0.156945	tr|M0RBF1|M0RBF1_RAT, tr|M0RBJ7|M0RBJ7_RAT
A0A0G2JTI8	A0A0G2JTI8_RAT	945	Rattus norvegicus	Aminopeptidase	37.35	0.999	33	0	99	0	0.104762	tr|A6HVN5|A6HVN5_RAT
P14046	A1I3_RAT	1477	Rattus norvegicus	Alpha-1-inhibitor 3	20.58	0.999	23	0	93	0	0.0629655
Q03626	MUG1_RAT	1487	Rattus norvegicus	Murinoglobulin-1	16.14	0.999	19	0	88	0	0.0591796
A0A8I6AMC9	A0A8I6AMC9_RAT	1486	Rattus norvegicus	C3 and PZP-like, alpha-2-macroglobulin domain containing 8	13.59	0.999	15	0	70	0	0.0471063
P12346	TRFE_RAT	698	Rattus norvegicus	Serotransferrin	33.52	0.999	20	0	63	0	0.0902579	tr|A6I2I8|A6I2I8_RAT, tr|Q7TMC7|Q7TMC7_RAT
Q63041	A1M_RAT	1500	Rattus norvegicus	Alpha-1-macroglobulin	13.33	0.999	17	0	54	0	0.036	tr|A0A8L2Q3W7|A0A8L2Q3W7_RAT, tr|A6IM16|A6IM16_RAT
P06760	BGLR_RAT	648	Rattus norvegicus	Beta-glucuronidase	33.8	0.999	15	0	53	0	0.0817901	tr|A6J0N6|A6J0N6_RAT, tr|F1LQQ8|F1LQQ8_RAT
Q6IRK9	CBPQ_RAT	472	Rattus norvegicus	Carboxypeptidase Q	44.92	0.999	12	0	53	0	0.112288	tr|A6HQY8|A6HQY8_RAT
P01946	HBA_RAT	142	Rattus norvegicus	Hemoglobin subunit alpha-1/2	81.69	0.999	8	0	48	0	0.338028	tr|A0A0A0MP82|A0A0A0MP82_RAT, tr|A0A1K0FUB4|A0A1K0FUB4_RAT, tr|A0A8L2QLW7|A0A8L2QLW7_RAT, tr|B1H216|B1H216_RAT
A6J0N7	A6J0N7_RAT	343	Rattus norvegicus	Glucuronidase, beta, isoform CRA_b	33.82	0.999	10	1	42	2	0.122449
Q6P6R2	DLDH_RAT	509	Rattus norvegicus	Dihydrolipoyl dehydrogenase, mitochondrial	21.02	0.999	8	0	41	0	0.0805501	tr|A0A8I5ZXS2|A0A8I5ZXS2_RAT, tr|A0A8I6GBX4|A0A8I6GBX4_RAT, tr|A0A8L2Q3R1|A0A8L2Q3R1_RAT, tr|A6HB44|A6HB44_RAT
P23680	SAMP_RAT	228	Rattus norvegicus	Serum amyloid P-component	62.28	0.999	11	0	40	0	0.175439	tr|A0A0H2UHH2|A0A0H2UHH2_RAT, tr|A6JG73|A6JG73_RAT, tr|H6X320|H6X320_RAT, tr|H6X338|H6X338_RAT
P14740	DPP4_RAT	767	Rattus norvegicus	Dipeptidyl peptidase 4	23.6	0.999	16	1	39	1	0.0508475
P02091	HBB1_RAT	147	Rattus norvegicus	Hemoglobin subunit beta-1	91.16	0.999	13	0	38	0	0.258503
A0A8I5ZNT3	A0A8I5ZNT3_RAT	796	Rattus norvegicus	Hexose-6-phosphate dehydrogenase (glucose 1-dehydrogenase)	24.5	0.999	15	0	37	0	0.0464824	tr|A0A8I6ANS1|A0A8I6ANS1_RAT, tr|A6IUC4|A6IUC4_RAT, tr|A6IUC5|A6IUC5_RAT, tr|D4A7D7|D4A7D7_RAT
B2RYW9	FAHD2_RAT	313	Rattus norvegicus	Fumarylacetoacetate hydrolase domain-containing protein 2	45.37	0.999	10	0	37	0	0.118211	tr|A0A8I5ZMZ1|A0A8I5ZMZ1_RAT, tr|A6HQ16|A6HQ16_RAT
P02768	ALBU_HUMAN	609	Homo sapiens	Albumin	15.76	0.999	5	4	18	16
P02769	ALBU_BOVIN	607	Bos taurus	Albumin	7.41	0.999	3	2	4	2
P15684	AMPN_RAT	965	Rattus norvegicus	Aminopeptidase N	27.05	0.999	19	0	33	0	0.0341969	tr|A6JC72|A6JC72_RAT, tr|G3V7W7|G3V7W7_RAT
A0A0G2JSK1	A0A0G2JSK1_RAT	416	Rattus norvegicus	Serine (or cysteine) proteinase inhibitor, clade A, member 3C	24.04	0.999	9	0	29	0	0.0697115	tr|A6JEQ6|A6JEQ6_RAT
Q4QQW3	HOT_RAT	467	Rattus norvegicus	Hydroxyacid-oxoacid transhydrogenase, mitochondrial	36.83	0.999	10	0	29	0	0.0620985	tr|A0A8L2Q4Z6|A0A8L2Q4Z6_RAT, tr|A6JFG4|A6JFG4_RAT
P05545	SPA3K_RAT	416	Rattus norvegicus	Serine protease inhibitor A3K	23.8	0.982	9	1	28	1	0.0673077
P19112	F16P1_RAT	363	Rattus norvegicus	Fructose-1,6-bisphosphatase 1	33.33	0.999	7	0	28	0	0.077135	tr|A6KQB3|A6KQB3_RAT
P08758	ANXA5_HUMAN	320	Homo sapiens	Annexin A5	5	0.9681	1	1	1	1
P48500	TPIS_RAT	249	Rattus norvegicus	Triosephosphate isomerase	65.86	0.999	12	0	28	0	0.11245	tr|A0A8L2QAQ2|A0A8L2QAQ2_RAT, tr|A6ILL5|A6ILL5_RAT
A0A8I5ZXF1	A0A8I5ZXF1_RAT	147	Rattus norvegicus	Hemoglobin, beta adult major chain	74.15	0.999	11	0	27	0	0.183673
P06866	HPT_RAT	347	Rattus norvegicus	Haptoglobin	28.82	0.999	10	0	26	0	0.074928	tr|A0A0H2UHM3|A0A0H2UHM3_RAT, tr|A0A8I5ZPF0|A0A8I5ZPF0_RAT, tr|A0A8I6A9F4|A0A8I6A9F4_RAT, tr|A6IZ24|A6IZ24_RAT
P20760	IGG2A_RAT	322	Rattus norvegicus	Ig gamma-2A chain C region	39.44	0.999	9	0	26	0	0.0807453
A6IR88	A6IR88_RAT	445	Rattus norvegicus	Homogentisate 1,2-dioxygenase	44.49	0.999	12	0	23	0	0.0516854	tr|G3V6C2|G3V6C2_RAT, tr|Q6AYR0|Q6AYR0_RAT
P02793	FRIL1_RAT	183	Rattus norvegicus	Ferritin light chain 1	62.84	0.999	8	0	23	0	0.125683	tr|A6JB33|A6JB33_RAT
P22985	XDH_RAT	1331	Rattus norvegicus	Xanthine dehydrogenase/oxidase	9.92	0.999	8	0	23	0	0.0172802	tr|A0A8I5Y0Y5|A0A8I5Y0Y5_RAT, tr|A6H9Z6|A6H9Z6_RAT, tr|F1LQS6|F1LQS6_RAT
P97675	ENPP3_RAT	875	Rattus norvegicus	Ectonucleotide pyrophosphatase/phosphodiesterase family member 3	15.31	0.999	12	0	23	0	0.0262857	tr|A0A8L2QAC8|A0A8L2QAC8_RAT, tr|A6JUK4|A6JUK4_RAT
A6HJ73	A6HJ73_RAT	739	Rattus norvegicus	RCG33377, isoform CRA_b	25.98	0.999	14	0	22	0	0.02977	tr|D3ZZL3|D3ZZL3_RAT
P13221	AATC_RAT	413	Rattus norvegicus	Aspartate aminotransferase, cytoplasmic	27.12	0.999	7	0	20	0	0.0484262	tr|A0A8I6G6L5|A0A8I6G6L5_RAT, tr|A6JHC9|A6JHC9_RAT
A0A0G2JSW3	A0A0G2JSW3_RAT	147	Rattus norvegicus	Hemoglobin, beta adult major chain	66.67	0.999	11	0	19	0	0.129252
D3ZIC2	D3ZIC2_RAT	676	Rattus norvegicus	urocanate hydratase	19.53	0.999	10	2	19	2	0.0281065
G3V9J1	G3V9J1_RAT	875	Rattus norvegicus	Murinoglobulin 2	12.34	0.9933	8	1	19	2	0.0217143
A0A8I5ZZ84	A0A8I5ZZ84_RAT	502	Rattus norvegicus	N-sulfoglucosamine sulfohydrolase	24.9	0.999	8	2	17	4	0.0338645
A0A8I6A0A3	A0A8I6A0A3_RAT	502	Rattus norvegicus	Glutathione reductase	27.69	0.999	8	1	17	2	0.0338645
A6HI32	A6HI32_RAT	118	Rattus norvegicus	Nucleoside diphosphate kinase	22.03	0.999	2	0	17	0	0.144068
A6JHA2	A6JHA2_RAT	321	Rattus norvegicus	4-hydroxy-2-oxoglutarate aldolase, mitochondrial	24.92	0.999	5	0	17	0	0.0529595	tr|D4A2K1|D4A2K1_RAT
P04764	ENOA_RAT	434	Rattus norvegicus	Alpha-enolase	31.11	0.999	7	0	17	0	0.0391705	tr|A0A8I6AR18|A0A8I6AR18_RAT, tr|A0A8I6ART9|A0A8I6ART9_RAT, tr|A0A9K3Y892|A0A9K3Y892_RAT, tr|M0R5J4|M0R5J4_RAT, tr|Q5BJ93|Q5BJ93_RAT
P19132	FRIH_RAT	182	Rattus norvegicus	Ferritin heavy chain	55.49	0.999	8	0	16	0	0.0879121	tr|A0A8I5ZMC0|A0A8I5ZMC0_RAT, tr|F7F0Q6|F7F0Q6_RAT, tr|Q66HI5|Q66HI5_RAT
P05544	SPA3L_RAT	413	Rattus norvegicus	Serine protease inhibitor A3L	21.07	0.999	7	0	15	0	0.0363196	tr|A0A0G2JXK5|A0A0G2JXK5_RAT, tr|A0A0G2JYK0|A0A0G2JYK0_RAT, tr|A6JEQ7|A6JEQ7_RAT, tr|F1LM05|F1LM05_RAT, tr|Q7TMB9|Q7TMB9_RAT
P42676	NEUL_RAT	704	Rattus norvegicus	Neurolysin, mitochondrial	16.48	0.999	9	0	15	0	0.0213068	tr|A0A0G2JSY3|A0A0G2JSY3_RAT, tr|A0A0G2JVK4|A0A0G2JVK4_RAT, tr|A6I5E6|A6I5E6_RAT
Q8K3R0	EST2A_RAT	558	Rattus norvegicus	Pyrethroid hydrolase Ces2a	20.25	0.999	5	0	15	0	0.0268817	tr|A0A8L2Q7A9|A0A8L2Q7A9_RAT, tr|A6JXT6|A6JXT6_RAT
Q99MA2	XPP2_RAT	674	Rattus norvegicus	Xaa-Pro aminopeptidase 2	19.88	0.999	8	0	15	0	0.0222552	tr|A0A8I5ZM13|A0A8I5ZM13_RAT, tr|A0A8L2UHP8|A0A8L2UHP8_RAT
A0A0G2JSK5	A0A0G2JSK5_RAT	801	Rattus norvegicus	Integrin beta	16.73	0.999	9	0	14	0	0.0174782	tr|A0A8I6GKJ1|A0A8I6GKJ1_RAT, tr|A6KJ65|A6KJ65_RAT
A0A8I6AYW8	A0A8I6AYW8_RAT	425	Rattus norvegicus	HtrA serine peptidase 2	32.24	0.999	8	0	14	0	0.0329412	tr|B0BNB9|B0BNB9_RAT, tr|F7FLZ6|F7FLZ6_RAT
Q63150	DPYS_RAT	519	Rattus norvegicus	Dihydropyrimidinase	10.21	0.999	3	0	14	0	0.026975	tr|A0A8I6AEZ1|A0A8I6AEZ1_RAT, tr|A6HR83|A6HR83_RAT
Q68FS4	AMPL_RAT	519	Rattus norvegicus	Cytosol aminopeptidase	19.27	0.999	7	0	14	0	0.026975	tr|A0A8I6AG50|A0A8I6AG50_RAT, tr|A6IJL5|A6IJL5_RAT
A0A0G2JY66	A0A0G2JY66_RAT	565	Rattus norvegicus	Carboxylic ester hydrolase	14.16	0.999	6	0	13	0	0.0230088	tr|A0A0G2K3Z4|A0A0G2K3Z4_RAT, tr|A6KD48|A6KD48_RAT
A6JJ18	A6JJ18_RAT	454	Rattus norvegicus	bis(5'-adenosyl)-triphosphatase	30.84	0.999	6	0	13	0	0.0286344	tr|D4A2W1|D4A2W1_RAT, tr|F1LTZ5|F1LTZ5_RAT
P01835	KACB_RAT	106	Rattus norvegicus	Ig kappa chain C region, B allele	26.42	0.999	3	0	13	0	0.122642	tr|A0A0H2UI36|A0A0H2UI36_RAT, tr|B2RZB2|B2RZB2_RAT, tr|F1LTN6|F1LTN6_RAT, tr|F1M229|F1M229_RAT, tr|Q4KM66|Q4KM66_RAT
P16573	CEAM1_RAT	519	Rattus norvegicus	Carcinoembryonic antigen-related cell adhesion molecule 1	14.64	0.999	5	0	13	0	0.0250482	tr|A0A8I6A3J5|A0A8I6A3J5_RAT, tr|A6J963|A6J963_RAT, tr|A6J966|A6J966_RAT, tr|F7EUP5|F7EUP5_RAT, tr|F7EVH5|F7EVH5_RAT, tr|F7F6B2|F7F6B2_RAT, tr|Q9JHL6|Q9JHL6_RAT, tr|Q9JHL7|Q9JHL7_RAT
P20059	HEMO_RAT	460	Rattus norvegicus	Hemopexin	28.26	0.999	9	0	13	0	0.0282609	tr|A6I7J2|A6I7J2_RAT
P20767	LAC2_RAT	104	Rattus norvegicus	Ig lambda-2 chain C region	50	0.999	3	0	13	0	0.125	tr|A0A8I5ZTU9|A0A8I5ZTU9_RAT, tr|A0A8I5ZZL6|A0A8I5ZZL6_RAT, tr|A0A8I6A4U0|A0A8I6A4U0_RAT
Q9EQS0	TALDO_RAT	337	Rattus norvegicus	Transaldolase	16.91	0.999	6	0	13	0	0.0385757	tr|A0A8I5ZTE7|A0A8I5ZTE7_RAT, tr|A0A8I6A9N3|A0A8I6A9N3_RAT, tr|A6HXV3|A6HXV3_RAT, tr|A6HXV4|A6HXV4_RAT, tr|A6HXV7|A6HXV7_RAT
Q9Z0J5	TRXR2_RAT	526	Rattus norvegicus	Thioredoxin reductase 2, mitochondrial	22.05	0.999	6	0	13	0	0.0247148	tr|A6JSG3|A6JSG3_RAT, tr|F1M6X5|F1M6X5_RAT
P04041	GPX1_RAT	201	Rattus norvegicus	Glutathione peroxidase 1	46.27	0.999	7	0	12	0	0.0597015	tr|M0RAM5|M0RAM5_RAT
P08649	CO4_RAT	1737	Rattus norvegicus	Complement C4	5.81	0.999	7	0	12	0	0.00690846	tr|F1LNM4|F1LNM4_RAT, tr|Q6MG79|Q6MG79_RAT
P13437	THIM_RAT	397	Rattus norvegicus	3-ketoacyl-CoA thiolase, mitochondrial	18.14	0.999	5	0	12	0	0.0302267	tr|A0A0G2K642|A0A0G2K642_RAT, tr|A6KRG3|A6KRG3_RAT, tr|A6KRG4|A6KRG4_RAT, tr|G3V9U2|G3V9U2_RAT
A0A8I6ASH7	A0A8I6ASH7_RAT	362	Rattus norvegicus	Alpha-enolase	19.06	0.9856	4	1	11	2	0.0303867
G3V928	LRP1_RAT	4545	Rattus norvegicus	Prolow-density lipoprotein receptor-related protein 1	2.07	0.999	7	0	11	0	0.00242024	tr|A0A8I6A0U0|A0A8I6A0U0_RAT
A0A8I6A931	A0A8I6A931_RAT	484	Rattus norvegicus	dihydrolipoyl dehydrogenase	9.5	0.9961	4	1	10	2	0.0206612
P20759	IGHG1_RAT	326	Rattus norvegicus	Ig gamma-1 chain C region	19.33	0.9988	4	0	10	0	0.0306748
Q63108	EST1E_RAT	561	Rattus norvegicus	Carboxylesterase 1E	14.08	0.999	5	0	10	0	0.0178253	tr|A0A0G2JX75|A0A0G2JX75_RAT, tr|A0A8I6AA76|A0A8I6AA76_RAT
Q9Z0U5	AOXA_RAT	1333	Rattus norvegicus	Aldehyde oxidase 1	3.08	0.999	3	0	10	0	0.00750188	tr|A0A8I5Y9M0|A0A8I5Y9M0_RAT, tr|A6IP50|A6IP50_RAT, tr|F1LRQ1|F1LRQ1_RAT
A0A8I6G4Z3	A0A8I6G4Z3_RAT	641	Rattus norvegicus	Beta-galactosidase	9.52	0.9988	6	0	9	0	0.0140406	tr|A6I3N5|A6I3N5_RAT, tr|D3ZUM4|D3ZUM4_RAT
A6K5K8	A6K5K8_RAT	377	Rattus norvegicus	Zinc binding alcohol dehydrogenase, domain containing 2 (Predicted)	15.65	0.999	4	0	9	0	0.0238727	tr|D4A264|D4A264_RAT
P26772	CH10_RAT	102	Rattus norvegicus	10 kDa heat shock protein, mitochondrial	39.22	0.999	4	0	9	0	0.0882353	tr|A0A0G2JTG1|A0A0G2JTG1_RAT, tr|A0A8I5ZMY9|A0A8I5ZMY9_RAT, tr|A6IP10|A6IP10_RAT
Q5U2V4	PLBL1_RAT	550	Rattus norvegicus	Phospholipase B-like 1	20.55	0.999	6	1	9	2	0.0163636
Q8CGU6	NICA_RAT	708	Rattus norvegicus	Nicastrin	14.12	0.999	5	0	9	0	0.0127119	tr|A6JG19|A6JG19_RAT
Q4KLZ6	TKFC_RAT	578	Rattus norvegicus	Triokinase/FMN cyclase	10.73	0.999	3	0	8	0	0.0138408	tr|A6I045|A6I045_RAT
Q63678	ZA2G_RAT	296	Rattus norvegicus	Zinc-alpha-2-glycoprotein	19.59	0.9943	4	0	8	0	0.027027	tr|A0A8I5ZXF5|A0A8I5ZXF5_RAT, tr|A0A8I6A9I2|A0A8I6A9I2_RAT, tr|A6KSS1|A6KSS1_RAT, tr|F7F110|F7F110_RAT
Q6P734	IC1_RAT	504	Rattus norvegicus	Plasma protease C1 inhibitor	13.69	0.999	4	0	8	0	0.015873	tr|A0A8I6A6T2|A0A8I6A6T2_RAT, tr|A6HMR4|A6HMR4_RAT
A6KBZ5	A6KBZ5_RAT	354	Rattus norvegicus	Similar to immunoglobulin heavy chain	5.65	0.999	1	0	7	0	0.019774	tr|F1LPR6|F1LPR6_RAT, tr|Q5VLR6|Q5VLR6_RAT
A6KRH0	A6KRH0_RAT	106	Rattus norvegicus	Acetyl-Coenzyme A acyltransferase 2 (Mitochondrial 3-oxoacyl-Coenzyme A thiolase), isoform CRA_c	40.57	0.9813	3	1	7	1	0.0660377
P00507	AATM_RAT	430	Rattus norvegicus	Aspartate aminotransferase, mitochondrial	18.14	0.999	5	0	7	0	0.0162791	tr|A0A8L2Q7Q0|A0A8L2Q7Q0_RAT, tr|A6JXY8|A6JXY8_RAT
P09139	AGT1_RAT	414	Rattus norvegicus	Alanine--glyoxylate aminotransferase	14.49	0.999	4	0	7	0	0.0169082	tr|A6JQX5|A6JQX5_RAT, tr|A6JQX6|A6JQX6_RAT, tr|Q5I0N5|Q5I0N5_RAT
Q31259	Q31259_RAT	129	Rattus norvegicus	Rat MHC RT1-B region class II (Ia antigen) A-alpha glycoprotein mRNA (haplotype Rt1-u) (Fragment)	27.91	0.999	3	0	7	0	0.0542636	tr|Q31264|Q31264_RAT, tr|Q8VI32|Q8VI32_RAT
A0A0G2K896	A0A0G2K896_RAT	715	Rattus norvegicus	Similar to RIKEN cDNA 1300017J02	8.39	0.999	4	0	6	0	0.00839161	tr|A0A8I6AEF9|A0A8I6AEF9_RAT, tr|A0A8I6AHP0|A0A8I6AHP0_RAT
P50137	TKT_RAT	623	Rattus norvegicus	Transketolase	16.37	0.999	5	1	6	2	0.00963082
P84039	ENPP5_RAT	477	Rattus norvegicus	Ectonucleotide pyrophosphatase/phosphodiesterase family member 5	19.08	0.999	5	0	6	0	0.0125786	tr|A6JJ21|A6JJ21_RAT
Q9EPH1	A1BG_RAT	513	Rattus norvegicus	Alpha-1B-glycoprotein	7.99	0.999	3	0	6	0	0.0116959	tr|A0A8I6A5Z6|A0A8I6A5Z6_RAT, tr|A6HRN5|A6HRN5_RAT, tr|A6HRN6|A6HRN6_RAT
A0A023IKG5	A0A023IKG5_RAT	255	Rattus norvegicus	RCG60548	12.94	0.999	2	0	5	0	0.0196078	tr|A0A023IM59|A0A023IM59_RAT, tr|A0A8I6AUC1|A0A8I6AUC1_RAT, tr|Q6MG98|Q6MG98_RAT, tr|Q6T4R6|Q6T4R6_RAT, tr|Q70RH7|Q70RH7_RAT
A0A8I5ZTY9	A0A8I5ZTY9_RAT	762	Rattus norvegicus	Integrin beta	4.72	0.999	3	0	5	0	0.00656168	tr|A0A9K3Y824|A0A9K3Y824_RAT, tr|A6JK86|A6JK86_RAT, tr|B2RYB8|B2RYB8_RAT
A6IC31	A6IC31_RAT	503	Rattus norvegicus	Peptidase M20 dimerisation domain-containing protein	11.13	0.999	3	0	5	0	0.00994036	tr|F1M0Q9|F1M0Q9_RAT
P07895	SODM_RAT	222	Rattus norvegicus	Superoxide dismutase [Mn], mitochondrial	16.67	0.9989	3	0	5	0	0.0225225	tr|A6KP26|A6KP26_RAT
P31430	DPEP1_RAT	410	Rattus norvegicus	Dipeptidase 1	17.32	0.999	4	0	5	0	0.0121951	tr|A6IZW1|A6IZW1_RAT
P50554	GABT_RAT	500	Rattus norvegicus	4-aminobutyrate aminotransferase, mitochondrial	8.8	0.999	2	0	5	0	0.01	tr|A0A8I6G7C5|A0A8I6G7C5_RAT, tr|A6K4M1|A6K4M1_RAT
P82450	SIAE_RAT	542	Rattus norvegicus	Sialate O-acetylesterase	9.04	0.999	4	0	5	0	0.00922509	tr|A0A0A0MY22|A0A0A0MY22_RAT, tr|A0A8I6G7N7|A0A8I6G7N7_RAT, tr|A6KRK4|A6KRK4_RAT
Q32KJ6	GALNS_RAT	524	Rattus norvegicus	N-acetylgalactosamine-6-sulfatase	10.11	0.999	4	0	5	0	0.00954198	tr|A0A0G2K4H6|A0A0G2K4H6_RAT, tr|A6IZT2|A6IZT2_RAT
Q641Z7	ASM3A_RAT	445	Rattus norvegicus	Acid sphingomyelinase-like phosphodiesterase 3a	8.31	0.999	2	0	5	0	0.011236	tr|A6K4D6|A6K4D6_RAT
A0A8I6AL97	A0A8I6AL97_RAT	1259	Rattus norvegicus	NPC intracellular cholesterol transporter 1	2.94	0.999	2	0	4	0	0.00317712	tr|A0A8I6GB30|A0A8I6GB30_RAT, tr|A6KNH0|A6KNH0_RAT, tr|G3V7K5|G3V7K5_RAT
A6HCY6	A6HCY6_RAT	169	Rattus norvegicus	Nucleoside diphosphate kinase	8.28	0.9988	1	0	4	0	0.0236686	tr|G3V816|G3V816_RAT, tr|Q99NI1|Q99NI1_RAT
A6HTF3	A6HTF3_RAT	465	Rattus norvegicus	Tetratricopeptide repeat protein 38	9.03	0.999	3	0	4	0	0.00860215	tr|A6HTF4|A6HTF4_RAT, tr|A6HTF5|A6HTF5_RAT, tr|D4ACL2|D4ACL2_RAT
P07824	ARGI1_RAT	323	Rattus norvegicus	Arginase-1	5.57	0.999	1	0	4	0	0.0123839	tr|A0A8L2Q8Y7|A0A8L2Q8Y7_RAT, tr|A6JUJ9|A6JUJ9_RAT, tr|A6JUK1|A6JUK1_RAT
P15083	PIGR_RAT	769	Rattus norvegicus	Polymeric immunoglobulin receptor	2.21	0.9989	1	0	4	0	0.00520156	tr|A0A0G2K5U5|A0A0G2K5U5_RAT, tr|F1M7H2|F1M7H2_RAT
P18614	ITA1_RAT	1180	Rattus norvegicus	Integrin alpha-1	3.81	0.9983	3	0	4	0	0.00338983	tr|A0A8L2R8Q8|A0A8L2R8Q8_RAT, tr|A6I5T3|A6I5T3_RAT
P21588	5NTD_RAT	576	Rattus norvegicus	5'-nucleotidase	4.69	0.999	1	0	4	0	0.00694444	tr|A0A8I6AV15|A0A8I6AV15_RAT, tr|A6I1X9|A6I1X9_RAT, tr|F7EWJ6|F7EWJ6_RAT, tr|Q66HL0|Q66HL0_RAT
P30919	ASPG_RAT	345	Rattus norvegicus	N(4)-(Beta-N-acetylglucosaminyl)-L-asparaginase	9.57	0.9989	3	0	4	0	0.0115942	tr|A0A8I6AL08|A0A8I6AL08_RAT, tr|A6JPI4|A6JPI4_RAT
P62260	1433E_RAT	255	Rattus norvegicus	14-3-3 protein epsilon	11.76	0.999	2	0	4	0	0.0156863	tr|A0A8I5ZSP3|A0A8I5ZSP3_RAT, tr|A0A8I6AKE2|A0A8I6AKE2_RAT, tr|A0A8I6GEP3|A0A8I6GEP3_RAT, tr|A6HGT4|A6HGT4_RAT, tr|A6HGT5|A6HGT5_RAT, tr|A6HGT7|A6HGT7_RAT
Q497B0	NIT2_RAT	276	Rattus norvegicus	Omega-amidase NIT2	19.57	0.9989	3	0	4	0	0.0144928	tr|A6IQN1|A6IQN1_RAT
A0A0G2K2Y9	A0A0G2K2Y9_RAT	1841	Rattus norvegicus	Plexin B2	1.58	0.999	2	0	3	0	0.00162955	tr|A6K7K6|A6K7K6_RAT
A0A8I6AI37	A0A8I6AI37_RAT	139	Rattus norvegicus	Small nuclear ribonucleoprotein Sm D3	15.11	0.999	1	0	3	0	0.0215827	tr|A0A8I6AKJ4|A0A8I6AKJ4_RAT, tr|A6JKJ8|A6JKJ8_RAT, tr|A6JKJ9|A6JKJ9_RAT, tr|M0R907|M0R907_RAT
P04264	K2C1_HUMAN	644	Homo sapiens	Keratin, type II cytoskeletal 1	17.24	0.999	9	5	10	6
P13645	K1C10_HUMAN	584	Homo sapiens	Keratin, type I cytoskeletal 10	16.61	0.999	9	3	10	4
P35908	K22E_HUMAN	639	Homo sapiens	Keratin, type II cytoskeletal 2 epidermal	14.24	0.999	7	6	7	6
P35527	K1C9_HUMAN	623	Homo sapiens	Keratin, type I cytoskeletal 9	2.57	0.9956	1	1	1	1
A0A8I6G4T5	A0A8I6G4T5_RAT	323	Rattus norvegicus	Ribokinase	9.29	0.999	2	0	3	0	0.00928793	tr|A6HA35|A6HA35_RAT, tr|D3ZVU4|D3ZVU4_RAT
A6ID68	A6ID68_RAT	433	Rattus norvegicus	Antithrombin-III	16.4	0.9977	3	0	3	0	0.00692841	tr|F7EY53|F7EY53_RAT, tr|Q5M7T5|Q5M7T5_RAT
O35331	PDXK_RAT	312	Rattus norvegicus	Pyridoxal kinase	16.35	0.999	3	0	3	0	0.00961538	tr|A0A8I5ZY09|A0A8I5ZY09_RAT, tr|A0A8I6AAM1|A0A8I6AAM1_RAT, tr|A6JK21|A6JK21_RAT, tr|G3V647|G3V647_RAT
P04797	G3P_RAT	333	Rattus norvegicus	Glyceraldehyde-3-phosphate dehydrogenase	7.21	0.999	1	0	3	0	0.00900901	tr|A0A8I5ZXG9|A0A8I5ZXG9_RAT, tr|A0A8I6AIZ9|A0A8I6AIZ9_RAT, tr|A0A8L2QM97|A0A8L2QM97_RAT, tr|A6ILS6|A6ILS6_RAT, tr|F1LUV3|F1LUV3_RAT, tr|M0R660|M0R660_RAT, tr|Q0QEU1|Q0QEU1_RAT
P07871	THIKB_RAT	424	Rattus norvegicus	3-ketoacyl-CoA thiolase B, peroxisomal	8.02	0.999	2	0	3	0	0.00707547	sp|P21775|THIKA_RAT, tr|A0A8I6AEX9|A0A8I6AEX9_RAT, tr|A0A8I6AHC5|A0A8I6AHC5_RAT, tr|A0A8I6ALE7|A0A8I6ALE7_RAT, tr|A0A8I6G309|A0A8I6G309_RAT, tr|A6I3V2|A6I3V2_RAT, tr|A6I3V3|A6I3V3_RAT, tr|A6I3W1|A6I3W1_RAT, tr|F1LPD6|F1LPD6_RAT
P11884	ALDH2_RAT	519	Rattus norvegicus	Aldehyde dehydrogenase, mitochondrial	4.05	0.999	1	0	3	0	0.00578035	tr|A0A8I6AVL2|A0A8I6AVL2_RAT, tr|A6J1D5|A6J1D5_RAT, tr|F1LN88|F1LN88_RAT
P12711	ADHX_RAT	374	Rattus norvegicus	Alcohol dehydrogenase class-3	8.29	0.9987	2	0	3	0	0.00802139	tr|A6HW34|A6HW34_RAT, tr|Q7TQ90|Q7TQ90_RAT
P47820	ACE_RAT	1313	Rattus norvegicus	Angiotensin-converting enzyme	1.07	0.9982	1	0	3	0	0.00228484	tr|A0A0A0MXV4|A0A0A0MXV4_RAT, tr|A0A8I5ZYL1|A0A8I5ZYL1_RAT, tr|A0A8I6ACN5|A0A8I6ACN5_RAT, tr|A6HJZ3|A6HJZ3_RAT, tr|A6HJZ4|A6HJZ4_RAT, tr|A6HJZ5|A6HJZ5_RAT
P97852	DHB4_RAT	735	Rattus norvegicus	Peroxisomal multifunctional enzyme type 2	4.08	0.999	2	0	3	0	0.00408163	tr|A0A0G2JYU4|A0A0G2JYU4_RAT, tr|A0A8I5ZS89|A0A8I5ZS89_RAT, tr|A0A8I6G270|A0A8I6G270_RAT, tr|A0A8L2QCC3|A0A8L2QCC3_RAT, tr|A6IX04|A6IX04_RAT, tr|A6IX06|A6IX06_RAT, tr|Q6IN39|Q6IN39_RAT
Q02765	CATS_RAT	330	Rattus norvegicus	Cathepsin S	8.18	0.9981	2	0	3	0	0.00909091	tr|A0A8I6AES4|A0A8I6AES4_RAT, tr|A0A8I6AHZ2|A0A8I6AHZ2_RAT, tr|A6K2Z7|A6K2Z7_RAT, tr|D3ZZR3|D3ZZR3_RAT
Q95567	Q95567_RAT	345	Rattus norvegicus	Mature alpha chain of major histocompatibility complex class I antigen (Fragment)	9.86	0.9988	2	0	3	0	0.00869565
A0A0G2K0Q8	A0A0G2K0Q8_RAT	825	Rattus norvegicus	Sushi domain containing 2	5.09	0.999	2	0	2	0	0.00242424	tr|A0A8I5ZP68|A0A8I5ZP68_RAT, tr|A6JKH9|A6JKH9_RAT, tr|A6JKI1|A6JKI1_RAT, tr|B5DEX6|B5DEX6_RAT, tr|D3ZEV8|D3ZEV8_RAT
A0A8I5ZT41	A0A8I5ZT41_RAT	1079	Rattus norvegicus	Integrin subunit alpha L	2.22	0.999	1	0	2	0	0.00185357	tr|A6I9N9|A6I9N9_RAT, tr|F1LP44|F1LP44_RAT, tr|Q3T1L6|Q3T1L6_RAT, tr|Q80WE9|Q80WE9_RAT
A0A8I6G2H4	A0A8I6G2H4_RAT	2533	Rattus norvegicus	Stabilin 2	1.46	0.991	2	0	2	0	0.000789578	tr|A0A8I6GJ29|A0A8I6GJ29_RAT, tr|E0X583|E0X583_RAT, tr|F1LZZ6|F1LZZ6_RAT
A6HB45	A6HB45_RAT	47	Rattus norvegicus	Dihydrolipoamide dehydrogenase, isoform CRA_a	68.09	0.999	2	1	2	1	0.0425532
A6JUN4	A6JUN4_RAT	500	Rattus norvegicus	Similar to Vanin-3 (Predicted)	4.2	0.9989	1	0	2	0	0.004	tr|D4A183|D4A183_RAT
A6JXT9	A6JXT9_RAT	88	Rattus norvegicus	RCG39073	13.64	0.993	1	1	2	2	0.0227273
A6KD49	A6KD49_RAT	145	Rattus norvegicus	RCG44291	22.76	0.9215	2	0	2	0	0.0137931	tr|A6KUM4|A6KUM4_RAT, tr|D3ZGK7|D3ZGK7_RAT
D3ZQX4	APC15_RAT	132	Rattus norvegicus	Anaphase-promoting complex subunit 15	6.82	0.9893	1	0	2	0	0.0151515	tr|A0A8I5ZYN0|A0A8I5ZYN0_RAT, tr|A0A8I5ZYZ2|A0A8I5ZYZ2_RAT, tr|A0A8I6AFP9|A0A8I6AFP9_RAT, tr|A6I6X7|A6I6X7_RAT, tr|A6I6Y1|A6I6Y1_RAT
F7FG85	F7FG85_RAT	1020	Rattus norvegicus	Alpha-mannosidase	1.37	0.9958	1	0	2	0	0.00196078	tr|Q6P762|Q6P762_RAT
O35112	CD166_RAT	583	Rattus norvegicus	CD166 antigen	4.29	0.9965	2	0	2	0	0.00343053	tr|A0A8I5ZQS5|A0A8I5ZQS5_RAT, tr|A0A8L2UHD3|A0A8L2UHD3_RAT, tr|A6IQS3|A6IQS3_RAT
P02767	TTHY_RAT	147	Rattus norvegicus	Transthyretin	10.2	0.999	1	0	2	0	0.0136054	tr|A0A8L2QBL5|A0A8L2QBL5_RAT, tr|A6J2G2|A6J2G2_RAT, tr|A6J2G3|A6J2G3_RAT
P07872	ACOX1_RAT	661	Rattus norvegicus	Peroxisomal acyl-coenzyme A oxidase 1	6.05	0.999	2	0	2	0	0.00302572	tr|A0A8I6A041|A0A8I6A041_RAT, tr|A0A8I6A8D0|A0A8I6A8D0_RAT, tr|A6HKU7|A6HKU7_RAT, tr|F1LQC1|F1LQC1_RAT, tr|F1M609|F1M609_RAT
P10760	SAHH_RAT	432	Rattus norvegicus	Adenosylhomocysteinase	5.56	0.999	2	0	2	0	0.00462963	tr|A0A8I5ZM95|A0A8I5ZM95_RAT, tr|A6KI15|A6KI15_RAT, tr|A6KI17|A6KI17_RAT, tr|Q6P743|Q6P743_RAT
P18211	HB2D_RAT	264	Rattus norvegicus	Rano class II histocompatibility antigen, D-1 beta chain	8.71	0.8912	2	0	2	0	0.00757576	tr|Q5DKU0|Q5DKU0_RAT, tr|Q5UT73|Q5UT73_RAT
P21213	HUTH_RAT	657	Rattus norvegicus	Histidine ammonia-lyase	2.59	0.9982	1	0	2	0	0.00304414	tr|A6IFY6|A6IFY6_RAT
P24268	CATD_RAT	407	Rattus norvegicus	Cathepsin D	5.41	0.999	1	0	2	0	0.004914	tr|A0A8I6AIK0|A0A8I6AIK0_RAT, tr|A0A8I6AKF2|A0A8I6AKF2_RAT, tr|A6HY44|A6HY44_RAT, tr|F7F3R8|F7F3R8_RAT
P48199	CRP_RAT	230	Rattus norvegicus	C-reactive protein	13.91	0.999	2	0	2	0	0.00869565	tr|A0A8L2PYP2|A0A8L2PYP2_RAT, tr|H6X2V1|H6X2V1_RAT, tr|H6X2V3|H6X2V3_RAT, tr|H6X2V7|H6X2V7_RAT, tr|H6X2V9|H6X2V9_RAT, tr|H6X2W0|H6X2W0_RAT, tr|H6X2W1|H6X2W1_RAT, tr|H6X2W2|H6X2W2_RAT, tr|H6X2W3|H6X2W3_RAT, tr|H6X2W4|H6X2W4_RAT, tr|H6X2W5|H6X2W5_RAT, tr|H6X2W7|H6X2W7_RAT, tr|H6X2X0|H6X2X0_RAT
P60711	ACTB_RAT	375	Rattus norvegicus	Actin, cytoplasmic 1	12.27	0.999	2	0	2	0	0.00533333	sp|P63259|ACTG_RAT, tr|A0A0G2K3K2|A0A0G2K3K2_RAT, tr|A0A8I5Y704|A0A8I5Y704_RAT, tr|A0A8I5ZXG0|A0A8I5ZXG0_RAT, tr|A0A8I6G8Y4|A0A8I6G8Y4_RAT, tr|A0A8L2QLX4|A0A8L2QLX4_RAT, tr|A0A8L2QPT1|A0A8L2QPT1_RAT, tr|A1Z0K8|A1Z0K8_RAT, tr|A6HLC1|A6HLC1_RAT, tr|A6K1N6|A6K1N6_RAT
P62738	ACTA_RAT	377	Rattus norvegicus	Actin, aortic smooth muscle	8.49	0.965	2	0	2	0	0.00530504	sp|P63269|ACTH_RAT, sp|P68035|ACTC_RAT, sp|P68136|ACTS_RAT, tr|A0A0G2K4M6|A0A0G2K4M6_RAT, tr|A0A8I5ZVP6|A0A8I5ZVP6_RAT, tr|A6HP76|A6HP76_RAT, tr|A6IAN1|A6IAN1_RAT, tr|A6IAN2|A6IAN2_RAT, tr|A6KIZ2|A6KIZ2_RAT, tr|B0BMT0|B0BMT0_RAT
P00760	TRY1_BOVIN	246	Bos taurus	Serine protease 1	27.24	0.999	4	4	21	21
P80254	DOPD_RAT	118	Rattus norvegicus	D-dopachrome decarboxylase	10.17	0.9782	1	0	2	0	0.0169492	tr|A0A0F7RQJ6|A0A0F7RQJ6_RAT, tr|A6JKH4|A6JKH4_RAT
P97562	ACOX2_RAT	681	Rattus norvegicus	Peroxisomal acyl-coenzyme A oxidase 2	2.79	0.9989	1	0	2	0	0.00293686	tr|A0A8I6AM11|A0A8I6AM11_RAT, tr|A6K0B3|A6K0B3_RAT, tr|A6K0B4|A6K0B4_RAT, tr|F1LNW3|F1LNW3_RAT
Q4FZV0	MANBA_RAT	881	Rattus norvegicus	Beta-mannosidase	2.61	0.9981	2	0	2	0	0.00227015	tr|A6HVY3|A6HVY3_RAT
Q63493	CD1D_RAT	336	Rattus norvegicus	Antigen-presenting glycoprotein CD1d	4.17	0.9984	1	0	2	0	0.00595238	tr|A0A8I5ZPR1|A0A8I5ZPR1_RAT, tr|A0A8I6A3N2|A0A8I6A3N2_RAT, tr|A6J5Z8|A6J5Z8_RAT, tr|G3V837|G3V837_RAT, tr|Q9R1S6|Q9R1S6_RAT
Q8K4T4	FLIP1_RAT	1212	Rattus norvegicus	Filamin-A-interacting protein 1	0.91	0.8535	1	0	2	0	0.00165017	tr|A0A0G2JZ26|A0A0G2JZ26_RAT, tr|A0A0G2K6B7|A0A0G2K6B7_RAT, tr|A0A8I5YBS3|A0A8I5YBS3_RAT, tr|A6I1M6|A6I1M6_RAT, tr|A6I1M7|A6I1M7_RAT, tr|F1LM79|F1LM79_RAT
Q8VIF7	SBP1_RAT	472	Rattus norvegicus	Methanethiol oxidase	3.81	0.999	1	0	2	0	0.00423729	tr|A0A0G2JZR8|A0A0G2JZR8_RAT, tr|A0A8I5ZWC7|A0A8I5ZWC7_RAT, tr|A6K2T3|A6K2T3_RAT, tr|F1LRJ9|F1LRJ9_RAT
Q9JHU0	DPYL5_RAT	564	Rattus norvegicus	Dihydropyrimidinase-related protein 5	2.48	0.9982	1	0	2	0	0.0035461	tr|A6HAC3|A6HAC3_RAT, tr|Q9JMG8|Q9JMG8_RAT
Q9TQA7	Q9TQA7_RAT	261	Rattus norvegicus	Class II MHC RT1.D(A) beta chain	7.28	0.8736	2	0	2	0	0.00766284
A0A0G2K1K3	A0A0G2K1K3_RAT	197	Rattus norvegicus	GM2 ganglioside activator	11.17	0.9985	1	0	1	0	0.00507614	tr|A0A8I6A5G9|A0A8I6A5G9_RAT, tr|Q6IN37|Q6IN37_RAT, tr|Q8CJH4|Q8CJH4_RAT
A0A0G2K3U6	A0A0G2K3U6_RAT	1109	Rattus norvegicus	M-phase phosphoprotein 9	1.26	0.9354	1	0	1	0	0.000901713	tr|A0A8I6A131|A0A8I6A131_RAT, tr|A6J106|A6J106_RAT, tr|A6J107|A6J107_RAT, tr|D3Z9C8|D3Z9C8_RAT
A0A0G2K6S3	A0A0G2K6S3_RAT	578	Rattus norvegicus	Testis expressed 21	3.46	0.8754	1	0	1	0	0.0017301	tr|A6HC99|A6HC99_RAT, tr|Q4V8E7|Q4V8E7_RAT
A0A8I5Y662	A0A8I5Y662_RAT	116	Rattus norvegicus	Ig-like domain-containing protein	13.79	0.999	1	0	1	0	0.00862069	tr|A0A8I6AD89|A0A8I6AD89_RAT, tr|A0A8I6AEV5|A0A8I6AEV5_RAT, tr|A0A8I6AH36|A0A8I6AH36_RAT, tr|A0A8I6AKK2|A0A8I6AKK2_RAT, tr|F1LYU3|F1LYU3_RAT
A0A8I5Y7W9	A0A8I5Y7W9_RAT	359	Rattus norvegicus	Guanine nucleotide-binding protein G(i) subunit alpha-1	9.75	0.9208	1	1	1	1	0.00278552
A0A8I5ZW93	A0A8I5ZW93_RAT	121	Rattus norvegicus	Ig-like domain-containing protein	15.7	0.9987	1	0	1	0	0.00826446	tr|A0A8I6A3F2|A0A8I6A3F2_RAT, tr|A0N4E8|A0N4E8_RAT, tr|A6JSD5|A6JSD5_RAT
A0A8I6A6C3	A0A8I6A6C3_RAT	105	Rattus norvegicus	Ig-like domain-containing protein	18.1	0.999	1	0	1	0	0.00952381	tr|A0A8I6A938|A0A8I6A938_RAT
A0A8I6AJH4	A0A8I6AJH4_RAT	163	Rattus norvegicus	Centrosomal protein 128	14.72	0.905	1	1	1	1	0.00613497
A0A8J8Y893	A0A8J8Y893_RAT	837	Rattus norvegicus	BICD cargo adaptor 2	1.67	0.8597	1	0	1	0	0.00119474	tr|Q496Z1|Q496Z1_RAT, tr|Q712J3|Q712J3_RAT
A6I2R4	A6I2R4_RAT	75	Rattus norvegicus	RCG25777, isoform CRA_b	21.33	0.922	1	1	1	1	0.0133333
A6K4N9	A6K4N9_RAT	490	Rattus norvegicus	N-acetylglucosamine-1-phosphodiester alpha-N-acetylglucosaminidase (Predicted), isoform CRA_b	4.69	0.9986	1	0	1	0	0.00204082	tr|A6K4P0|A6K4P0_RAT, tr|B5DF88|B5DF88_RAT, tr|G3V6D1|G3V6D1_RAT
A6KG22	A6KG22_RAT	706	Rattus norvegicus	Inter alpha-trypsin inhibitor, heavy chain 4, isoform CRA_b	2.97	0.9987	1	0	1	0	0.00141643	tr|D3ZFC6|D3ZFC6_RAT, tr|F7EYF5|F7EYF5_RAT, tr|O35802|O35802_RAT, tr|Q5EBC0|Q5EBC0_RAT
A9UMV8	H2AJ_RAT	129	Rattus norvegicus	Histone H2A.J	14.73	0.9907	1	0	1	0	0.00775194	sp|P02262|H2A1_RAT, sp|P0C169|H2A1C_RAT, sp|P0C170|H2A1E_RAT, sp|P0CC09|H2A2A_RAT, sp|Q00728|H2A4_RAT, sp|Q4FZT6|H2A3_RAT, sp|Q64598|H2A1F_RAT, tr|A0A8I5ZS24|A0A8I5ZS24_RAT, tr|A0A8I5ZYY0|A0A8I5ZYY0_RAT, tr|A0A8I6ARS7|A0A8I6ARS7_RAT, tr|A0A8I6AWT3|A0A8I6AWT3_RAT, tr|A0A8L2QLK6|A0A8L2QLK6_RAT, tr|A0A8L2QY15|A0A8L2QY15_RAT, tr|A6HEW5|A6HEW5_RAT, tr|A6K357|A6K357_RAT, tr|A6K360|A6K360_RAT, tr|A6KLI8…
F1M4R1	F1M4R1_RAT	120	Rattus norvegicus	Ig-like domain-containing protein	18.33	0.9976	1	1	1	1	0.00833333
O09175	AMPB_RAT	650	Rattus norvegicus	Aminopeptidase B	2.77	0.9981	1	0	1	0	0.00153846	tr|A0A8I6GJU0|A0A8I6GJU0_RAT, tr|A6ICE6|A6ICE6_RAT, tr|G3V6V1|G3V6V1_RAT, tr|Q6P7D2|Q6P7D2_RAT
O70196	PPCE_RAT	710	Rattus norvegicus	Prolyl endopeptidase	2.11	0.9623	1	0	1	0	0.00140845	tr|A0A0G2K1M8|A0A0G2K1M8_RAT, tr|A0A8I6A5B9|A0A8I6A5B9_RAT, tr|A6K6V5|A6K6V5_RAT
O70535	LIFR_RAT	1093	Rattus norvegicus	Leukemia inhibitory factor receptor	1.01	0.9765	1	0	1	0	0.000914913	tr|A0A8I5ZRS1|A0A8I5ZRS1_RAT, tr|A6KGG5|A6KGG5_RAT, tr|G3V7K2|G3V7K2_RAT
O88923	AGRL2_RAT	1487	Rattus norvegicus	Adhesion G protein-coupled receptor L2	0.94	0.9985	1	0	1	0	0.000672495	tr|A0A8I5ZUN4|A0A8I5ZUN4_RAT, tr|A0A8I5ZZY9|A0A8I5ZZY9_RAT, tr|A0A8I6A5I7|A0A8I6A5I7_RAT, tr|A0A8I6AAV1|A0A8I6AAV1_RAT, tr|A0A8I6ADA2|A0A8I6ADA2_RAT, tr|A0A8I6AG40|A0A8I6AG40_RAT, tr|A0A8I6G7I4|A0A8I6G7I4_RAT, tr|A6HWG0|A6HWG0_RAT, tr|A6HWG3|A6HWG3_RAT, tr|A6HWG5|A6HWG5_RAT, tr|A6HWG7|A6HWG7_RAT, tr|A6HWG9|A6HWG9_RAT, tr|A6HWH0|A6HWH0_RAT, tr|A6HWH2|A6HWH2_RAT, tr|A6HWH4|A6HWH4_RAT, tr|D3ZBE9|D3Z…
P04642	LDHA_RAT	332	Rattus norvegicus	L-lactate dehydrogenase A chain	4.52	0.999	1	0	1	0	0.00301205	tr|A0A8I5ZX39|A0A8I5ZX39_RAT, tr|A0A8I6AAB9|A0A8I6AAB9_RAT, tr|A0A8I6AMT0|A0A8I6AMT0_RAT, tr|A0A8I6ASS6|A0A8I6ASS6_RAT, tr|A0A8I6GK09|A0A8I6GK09_RAT, tr|A6JBD4|A6JBD4_RAT, tr|A6JBD5|A6JBD5_RAT, tr|B5DEN4|B5DEN4_RAT
P07756	CPSM_RAT	1500	Rattus norvegicus	Carbamoyl-phosphate synthase [ammonia], mitochondrial	1.33	0.9989	1	0	1	0	0.000666667	tr|A6KFE3|A6KFE3_RAT, tr|A6KFE6|A6KFE6_RAT
P09006	SPA3N_RAT	418	Rattus norvegicus	Serine protease inhibitor A3N	8.13	0.999	1	0	1	0	0.00239234	tr|A0A0H2UHI5|A0A0H2UHI5_RAT, tr|A6JEQ8|A6JEQ8_RAT
P0CG51	UBB_RAT	305	Rattus norvegicus	Polyubiquitin-B	20.98	0.999	1	0	1	0	0.00327869	sp|P62979|RS27A_HUMAN, sp|P62982|RS27A_RAT, sp|P62986|RL40_RAT, sp|Q63429|UBC_RAT, tr|A0A8I5ZR71|A0A8I5ZR71_RAT, tr|A0A8I5ZTA8|A0A8I5ZTA8_RAT, tr|A0A8I6A4W7|A0A8I6A4W7_RAT, tr|A0A8I6A5Y3|A0A8I6A5Y3_RAT, tr|A0A8I6AN99|A0A8I6AN99_RAT, tr|A0A8I6G5G7|A0A8I6G5G7_RAT, tr|A6HFA7|A6HFA7_RAT, tr|A6HFD8|A6HFD8_RAT, tr|A6J0W7|A6J0W7_RAT, tr|A6J0W8|A6J0W8_RAT, tr|A6J0W9|A6J0W9_RAT, tr|A6JQB5|A6JQB5_RAT, tr|A…
P10252	CD48_RAT	240	Rattus norvegicus	CD48 antigen	8.33	0.9982	1	0	1	0	0.00416667	tr|A0A8I5ZNL0|A0A8I5ZNL0_RAT, tr|A0A8L2Q3B4|A0A8L2Q3B4_RAT, tr|A6JG07|A6JG07_RAT
P15693	PPBI1_RAT	540	Rattus norvegicus	Intestinal-type alkaline phosphatase 1	3.15	0.9986	1	0	1	0	0.00185185	tr|A6JWK6|A6JWK6_RAT, tr|G3V8I1|G3V8I1_RAT, tr|Q9JKS9|Q9JKS9_RAT
P16617	PGK1_RAT	417	Rattus norvegicus	Phosphoglycerate kinase 1	4.08	0.9953	1	0	1	0	0.00239808	tr|A0A096MJL6|A0A096MJL6_RAT, tr|A0A8I6A6N5|A0A8I6A6N5_RAT, tr|A6IV43|A6IV43_RAT, tr|M0R6Y8|M0R6Y8_RAT
P24155	THOP1_RAT	687	Rattus norvegicus	Thimet oligopeptidase	2.77	0.9989	1	0	1	0	0.0014556	tr|A6K8C9|A6K8C9_RAT, tr|A6K8D0|A6K8D0_RAT
P29826	HB2B_RAT	263	Rattus norvegicus	Rano class II histocompatibility antigen, B-1 beta chain	6.08	0.9988	1	0	1	0	0.00380228	tr|A0A023ILS1|A0A023ILS1_RAT, tr|A0A0G2JX83|A0A0G2JX83_RAT, tr|A0A8I6AKW6|A0A8I6AKW6_RAT, tr|F7EQR2|F7EQR2_RAT, tr|Q5UT93|Q5UT93_RAT, tr|Q6AYB1|Q6AYB1_RAT, tr|Q6MGA1|Q6MGA1_RAT
P46413	GSHB_RAT	474	Rattus norvegicus	Glutathione synthetase	4.64	0.999	1	0	1	0	0.0021097	tr|A0A8I6AYD3|A0A8I6AYD3_RAT, tr|A6KI43|A6KI43_RAT, tr|A6KI44|A6KI44_RAT, tr|A6KI45|A6KI45_RAT
P47245	NRDC_RAT	1161	Rattus norvegicus	Nardilysin	1.38	0.9977	1	0	1	0	0.000861326	tr|A0A8I5ZTD3|A0A8I5ZTD3_RAT, tr|A0A8I6GH79|A0A8I6GH79_RAT, tr|A6JYX3|A6JYX3_RAT, tr|D3ZQ59|D3ZQ59_RAT, tr|G3V700|G3V700_RAT
P50442	GATM_RAT	423	Rattus norvegicus	Glycine amidinotransferase, mitochondrial	4.73	0.999	1	0	1	0	0.00236407	tr|A0A140TA89|A0A140TA89_RAT, tr|A6HPT9|A6HPT9_RAT, tr|A6HPU0|A6HPU0_RAT
P62828	RAN_RAT	216	Rattus norvegicus	GTP-binding nuclear protein Ran	6.48	0.9989	1	0	1	0	0.00462963	tr|A6J0S3|A6J0S3_RAT, tr|A6J0S4|A6J0S4_RAT
P63245	RACK1_RAT	317	Rattus norvegicus	Small ribosomal subunit protein RACK1	6.31	0.8931	1	0	1	0	0.00315457	tr|A0A0G2JZE6|A0A0G2JZE6_RAT, tr|A6HDT8|A6HDT8_RAT, tr|A6HDT9|A6HDT9_RAT
P69897	TBB5_RAT	444	Rattus norvegicus	Tubulin beta-5 chain	3.15	0.9957	1	0	1	0	0.00225225	sp|P85108|TBB2A_RAT, sp|Q3KRE8|TBB2B_RAT, sp|Q6P9T8|TBB4B_RAT, tr|A0A8I5Y8E3|A0A8I5Y8E3_RAT, tr|A0A8I6AFA2|A0A8I6AFA2_RAT, tr|A0A8L2QD97|A0A8L2QD97_RAT, tr|A0A8L2R4U4|A0A8L2R4U4_RAT, tr|A0A8L2R7U3|A0A8L2R7U3_RAT, tr|A0A8L2RA69|A0A8L2RA69_RAT, tr|A0A8L2UJU7|A0A8L2UJU7_RAT, tr|A6J7G5|A6J7G5_RAT, tr|A6J7G7|A6J7G7_RAT, tr|A6J7G8|A6J7G8_RAT, tr|A6JT17|A6JT17_RAT, tr|A6KQR9|A6KQR9_RAT, tr|A6KT85|A6KT85…
P97523	MET_RAT	1382	Rattus norvegicus	Hepatocyte growth factor receptor	1.37	0.999	1	0	1	0	0.000723589	tr|A0A8I6GEH2|A0A8I6GEH2_RAT, tr|A0A9K3Y8B9|A0A9K3Y8B9_RAT, tr|Q2IBC7|Q2IBC7_RAT
P97584	PTGR1_RAT	329	Rattus norvegicus	Prostaglandin reductase 1	6.99	0.999	1	0	1	0	0.00303951	tr|A0A8L2QAI5|A0A8L2QAI5_RAT, tr|A6KDV7|A6KDV7_RAT, tr|A6KDV8|A6KDV8_RAT
Q03248	BUP1_RAT	393	Rattus norvegicus	Beta-ureidopropionase	3.56	0.999	1	0	1	0	0.00254453	tr|A0A8I6AH71|A0A8I6AH71_RAT, tr|D3Z8J1|D3Z8J1_RAT
Q4QQW8	PLBL2_RAT	585	Rattus norvegicus	Putative phospholipase B-like 2	3.08	0.9989	1	0	1	0	0.0017094	tr|A0A8L2Q0V4|A0A8L2Q0V4_RAT, tr|A6J1J1|A6J1J1_RAT, tr|B1WBP6|B1WBP6_RAT
Q58FK9	KAT3_RAT	454	Rattus norvegicus	Kynurenine--oxoglutarate transaminase 3	2.64	0.9988	1	0	1	0	0.00220264	tr|A0A8I5ZUT0|A0A8I5ZUT0_RAT, tr|A6HW71|A6HW71_RAT, tr|A6HW72|A6HW72_RAT, tr|F1M572|F1M572_RAT
Q5EGZ1	ACE2_RAT	805	Rattus norvegicus	Angiotensin-converting enzyme 2	1.49	0.9209	1	0	1	0	0.00124224	tr|A0A0G2JXU8|A0A0G2JXU8_RAT, tr|C7ECU5|C7ECU5_RAT
Q5UT99	Q5UT99_RAT	263	Rattus norvegicus	MHC class II antigen	5.7	0.9974	1	1	1	1	0.00380228
Q63199	TNR6_RAT	324	Rattus norvegicus	Tumor necrosis factor receptor superfamily member 6	7.1	0.999	1	0	1	0	0.00308642	tr|A0A8I6AC34|A0A8I6AC34_RAT, tr|A0A8I6ALF0|A0A8I6ALF0_RAT, tr|A0A8I6G9W1|A0A8I6G9W1_RAT, tr|A6I127|A6I127_RAT, tr|F1LWQ2|F1LWQ2_RAT, tr|Q9R230|Q9R230_RAT
P00761	TRYP_PIG	231	Sus scrofa	Trypsin	43.29	0.999	6	6	55	55
Q63276	BAAT_RAT	420	Rattus norvegicus	Bile acid-CoA:amino acid N-acyltransferase	5.71	0.9989	1	0	1	0	0.00238095	tr|A6KJE5|A6KJE5_RAT
Q6AYR9	TSN1_RAT	241	Rattus norvegicus	Tetraspanin-1	14.11	0.8823	1	0	1	0	0.00414938	tr|A0A8L2R5U0|A0A8L2R5U0_RAT, tr|A6JZ68|A6JZ68_RAT
Q8K484	Q8K484_RAT	75	Rattus norvegicus	Truncated membrane-associated progesterone binding protein variant	25.33	0.9944	1	1	1	1	0.0133333
Q9EPB1	DPP2_RAT	500	Rattus norvegicus	Dipeptidyl peptidase 2	2.8	0.9974	1	0	1	0	0.002	tr|A0A8I6AJ69|A0A8I6AJ69_RAT, tr|A6JT47|A6JT47_RAT
Q9JHW1	CBPD_RAT	1378	Rattus norvegicus	Carboxypeptidase D	0.94	0.9152	1	0	1	0	0.000725689	tr|A6HGW4|A6HGW4_RAT, tr|A6HGW5|A6HGW5_RAT, tr|F1LPC6|F1LPC6_RAT
